# Improved detection and phylogenetic analysis of plant proteins containing LysM domains

**DOI:** 10.1101/2023.06.21.545963

**Authors:** Dardo Dallachiesa, O. Mario Aguilar, Mauricio J Lozano

## Abstract

Plants perceive N-acetyl-d-glucosamine-containing oligosaccharides that play a role in the interaction with bacteria and fungi, both pathogenic and symbiotic, through cell-surface receptors that belong to the Receptor-Like Kinase (RLK) or Receptor-Like Protein (RLP) families. Structurally characterised proteins from these families have been shown to contain a tight bundle of three LysM domains in their extracellular domain. However, the identification of LysM domains of RLK/Ps using sequence based methods has led to some ambiguity, as some proteins have been annotated with one or only two LysM domains. This missing annotation was likely produced by the failure of the LysM hidden Markov model (HMM) from the PFAM database to correctly identify some LysM domains in proteins of plant origin. In this work, we provide improved HMMs for LysM domain detection in plants, that were built from the structural alignment of manually curated LysM domain structures from PDB and AlphaFold. Furthermore, we evaluated different sets of ligand-specific HMMs that were able to correctly classify a limited set of fully characterised RLK/Ps by their ligand specificity. In contrast, the phylogenetic analysis of the extracellular region of RLK/Ps, or of their individual LysM domains, was unable to discriminate these proteins by their ligand specificity. The HMMs reported here will allow a more sensitive detection of plant proteins containing LysM domains and help improve their characterisation.
