## Supplementary material for "Improved detection and phylogenetic analysis of plant proteins containing LysM domains": Table 1S

### Sheet: LysM-ST
Accession	Coordinates	Source	Comments
1e0g_A	4-44	PDB
1y7m_A	2-46	PDB
2djp_A	10-66	PDB
2l9y_A	63-108	PDB
2ltf_A	1-51	PDB
2mkx_A	4-49	PDB
2mpw_A	62-113	PDB
2mtz_A	4-52	PDB
3zqd_A	3-53	PDB
4a1i_A	2-45	PDB
4a52_A	4-48	PDB
4b8v_A	11-59	PDB
4b8v_A	87-130	PDB
4b8v_A	143-187	PDB
4eby_A	32-89	PDB
4eby_A	101-151	PDB
4eby_A	167-211	PDB
4pxv_A	4-47	PDB
4s3j_A	3-48	PDB
4s3j_A	53-97	PDB
4s3k_A	4-47	PDB
4s3k_A	54-98	PDB
4uz3_A	18-59	PDB
4uz3_A	66-107	PDB
4xcm_B	18-59	PDB
4xcm_B	65-109	PDB
5bum_A	5-47	PDB
5c8o_A	56-100	PDB
5jcd_A	53-86	PDB
5jcd_A	112-157	PDB
5jcd_A	174-220	PDB
5jce_A	53-86	PDB
5jce_A	111-159	PDB
5jce_A	174-220	PDB
5k2l_A	3-49	PDB
5ls2_A	35-88	PDB
5ls2_A	102-150	PDB
5ls2_A	166-210	PDB
5ylg_A	4-46	PDB
6q40_A	18-67	PDB
6qup_A	112-154	PDB
6qup_A	166-212	PDB
6xwe_A	101-149	PDB
6xwe_A	166-210	PDB
6xwe_A	33-87	PDB
7au7_A	49-99	PDB
7au7_A	111-161	PDB
7au7_A	178-224	PDB
7bax_A	49-99	PDB
7bax_A	111-161	PDB
7bax_A	178-226	PDB
7pvc_A	97-147	PDB
A0A077Z2C9	40-87	AlphaFold
A0A077Z6D6	7-52	AlphaFold
A0A077ZK92	205-249	AlphaFold
A0A0B4K620	326-371	AlphaFold
A0A0P0V3S8	1-48	AlphaFold
A0A0P0V8Z1	25-69	AlphaFold
A0A3Q0KLA0	30-74	AlphaFold
A0A5K4F7Q7	102-147	AlphaFold
A0A5K4F9T8	131-176	AlphaFold
A5JYU6	38-85	AlphaFold
A8R7E6	101-150	AlphaFold
A8R7E6	167-211	AlphaFold
A8R7E6	32-90	AlphaFold
A9TXT1	111-161	AlphaFold
A9TXT1	179-222	AlphaFold
A9TXT1	50-99	AlphaFold
C0H403	28-73	AlphaFold
D4ALG0	157-204	AlphaFold
D4ALG0	247-289	AlphaFold
D4ALG0	327-369	AlphaFold
D4ALG0	411-453	AlphaFold
D4ALG0	46-116	AlphaFold
D4AVW3	262-312	AlphaFold
D4AVW3	371-432	AlphaFold
D4AVW3	487-534	AlphaFold
D4AY86	371-421	AlphaFold
D4AZ68	270-320	AlphaFold
D4AZ68	360-407	AlphaFold
D4AZ68	43-90	AlphaFold
D4B4P8	131-180	AlphaFold
D4B4P8	31-75	AlphaFold
D4B4Q2	311-360	AlphaFold
D4B5F9	389-436	AlphaFold
D8KWQ3	31-85	AlphaFold
F1LWN1	114-159	AlphaFold
F1R068	39-85	AlphaFold
F4IB81	141-187	AlphaFold
F4IB81	33-72	AlphaFold
F4IB81	86-128	AlphaFold
H2L003	21-66	AlphaFold
I3ISS4	96-141	AlphaFold
I6YA32	113-163	AlphaFold	Removed from the structural alignment
O02055	48-94	AlphaFold
O05495	2-46	AlphaFold
O05495	49-91	AlphaFold
O07532	174-217	AlphaFold
O07532	239-283	AlphaFold
O07532	28-71	AlphaFold
O07532	306-351	AlphaFold
O07532	92-135	AlphaFold
O16237	141-186	AlphaFold
O16237	20-67	AlphaFold
O16237	206-251	AlphaFold
O16237	269-314	AlphaFold
O16237	332-378	AlphaFold
O16237	399-445	AlphaFold
O16237	465-510	AlphaFold
O16237	546-591	AlphaFold
O16237	634-678	AlphaFold
O16237	710-750	AlphaFold
O16237	758-802	AlphaFold
O16237	76-121	AlphaFold
O16237	876-918	AlphaFold
O16237	932-978	AlphaFold
O22808	124-177	AlphaFold
O22808	193-240	AlphaFold
O22808	61-109	AlphaFold
O23006	109-156	AlphaFold
O23006	171-217	AlphaFold
O23006	41-92	AlphaFold
O26092	241-290	AlphaFold
O26092	316-361	AlphaFold
O31681	342-388	AlphaFold
O31852	157-200	AlphaFold
O31852	224-269	AlphaFold
O31852	28-71	AlphaFold
O31852	87-132	AlphaFold
O32062	1-48	AlphaFold
O34391	177-222	AlphaFold
O34669	28-67	AlphaFold
O34669	79-120	AlphaFold
O34816	2-46	AlphaFold
O64825	120-166	AlphaFold
O64825	184-233	AlphaFold
O64825	60-105	AlphaFold
P02976	422-465	AlphaFold
P0ADA3	122-164	AlphaFold
P0ADE6	97-147	AlphaFold
P0AEZ7	260-308	AlphaFold
P0AEZ7	341-384	AlphaFold
P0AEZ7	399-443	AlphaFold
P21171	201-245	AlphaFold
P21171	28-71	AlphaFold
P37531	2-47	AlphaFold
P37531	51-96	AlphaFold
P37963	522-568	AlphaFold
P39800	159-202	AlphaFold
P44493	290-336	AlphaFold
P44493	386-428	AlphaFold
P44833	146-188	AlphaFold
P45682	68-110	AlphaFold
P45932	159-218	AlphaFold
P50731	188-237	AlphaFold
P54335	158-218	AlphaFold
P54421	149-192	AlphaFold
P54421	26-69	AlphaFold
P54421	86-129	AlphaFold
P75954	44-91	AlphaFold
P76193	39-85	AlphaFold
P9WM39	104-153	AlphaFold
P9WM39	3-51	AlphaFold
P9WM39	54-102	AlphaFold
Q0IZU8	113-161	AlphaFold
Q0IZU8	176-222	AlphaFold
Q0IZU8	46-99	AlphaFold
Q0PAM3	241-276	AlphaFold
Q0PAM3	309-354	AlphaFold
Q2FYF1	440-482	AlphaFold
Q2G0D4	28-69	AlphaFold
Q2G0D4	90-133	AlphaFold
Q2G0U9	158-201	AlphaFold
Q2G0U9	27-69	AlphaFold
Q2G0U9	92-133	AlphaFold
Q2G278	51-94	AlphaFold
Q45056	37-90	AlphaFold
Q46798	41-83	AlphaFold
Q4KMM3	97-142	AlphaFold
Q4V8B0	90-135	AlphaFold
Q54BN6	33-77	AlphaFold
Q54DD6	73-119	AlphaFold
Q54PL5	147-192	AlphaFold
Q54PL5	211-256	AlphaFold
Q54PL6	152-198	AlphaFold
Q54PL6	212-257	AlphaFold
Q5HZA4	37-87	AlphaFold
Q5M836	64-110	AlphaFold
Q5ZKK0	63-109	AlphaFold
Q5ZMS4	124-169	AlphaFold
Q67UE8	105-157	AlphaFold
Q67UE8	175-219	AlphaFold
Q67UE8	43-87	AlphaFold
Q69T51	110-161	AlphaFold
Q69T51	178-223	AlphaFold
Q69T51	43-95	AlphaFold
Q6DEF4	64-110	AlphaFold
Q6DFV7	116-161	AlphaFold
Q6IQA2	67-113	AlphaFold
Q6NPN4	106-155	AlphaFold
Q6NPN4	172-217	AlphaFold
Q6NPN4	40-92	AlphaFold
Q7Z3D4	64-110	AlphaFold
Q8CZB7	34-76	AlphaFold
Q8H8C7	111-159	AlphaFold
Q8H8C7	174-220	AlphaFold
Q8H8C7	44-95	AlphaFold
Q8IV50	70-116	AlphaFold
Q8N573	98-143	AlphaFold
Q8NI08	113-158	AlphaFold
Q8Y7H6	38-91	AlphaFold
Q8Y8L7	355-400	AlphaFold
Q93ZH0	175-221	AlphaFold
Q93ZH0	109-158	AlphaFold	Removed from the structural alignment
Q93ZH0	43-95	AlphaFold
Q94298	150-194	AlphaFold
Q94298	21-65	AlphaFold
Q94298	219-260	AlphaFold
Q94298	268-312	AlphaFold
Q94298	327-375	AlphaFold
Q94298	387-427	AlphaFold
Q94298	442-485	AlphaFold
Q94298	76-120	AlphaFold
Q96S90	39-85	AlphaFold
Q99LE3	63-110	AlphaFold
Q9D0E3	37-87	AlphaFold
Q9D7V2	70-116	AlphaFold
Q9FZ32	73-119	AlphaFold
Q9HU11	94-144	AlphaFold
Q9HUP0	35-77	AlphaFold
Q9I2T2	279-326	AlphaFold
Q9I2T2	348-393	AlphaFold
Q9I2T2	418-462	AlphaFold
Q9I2T2	482-529	AlphaFold
Q9I7A7	27-77	AlphaFold
Q9RVY3	203-252	AlphaFold
Q9SGI7	110-158	AlphaFold
Q9SGI7	174-217	AlphaFold
Q9SGI7	60-97	AlphaFold
Q9ZNI1	174-220	AlphaFold
U7PLQ0	133-178	AlphaFold
U7PLQ0	39-81	AlphaFold
U7PMK7	178-225	AlphaFold
U7PMK7	270-318	AlphaFold
U7PMK7	342-390	AlphaFold
U7PMK7	414-462	AlphaFold
U7PMK7	486-534	AlphaFold
U7PMK7	50-95	AlphaFold
U7PMK7	559-606	AlphaFold
U7PMK7	630-677	AlphaFold
U7PNL1	320-363	AlphaFold
U7PNL1	384-430	AlphaFold
U7PNL9	73-120	AlphaFold
U7PP57	179-221	AlphaFold
U7PP57	318-360	AlphaFold
U7PP57	388-430	AlphaFold
U7PP57	458-580	AlphaFold
U7PP57	51-94	AlphaFold
U7PPH0	376-421	AlphaFold
U7PPH0	427-473	AlphaFold
U7PPH0	511-559	AlphaFold
U7PPV9	325-369	AlphaFold
U7PPV9	390-436	AlphaFold
U7PS60	38-83	AlphaFold
U7PYA1	251-297	AlphaFold
U7PYA1	38-82	AlphaFold
U7PZQ7	145-195	AlphaFold
U7PZQ7	233-277	AlphaFold
U7PZQ7	29-78	AlphaFold
U7PZQ7	309-360	AlphaFold
U7Q176	135-182	AlphaFold
U7Q190	1174-1221	AlphaFold
U7Q190	1227-1279	AlphaFold
U7Q190	1335-1381	AlphaFold
U7Q4K6	389-436	AlphaFold
Sequences added with mafft –add
A0A068NYG8	91-131
A0A0S6VQM0	206-256
A0A143PUS7	36-82
A0A160T733	184-224
A0A1C0AGR6	163-216
A0A1E8CJ41	614-654
A0A1R2CPI7	4-46
A0A1Y2MVV5	221-274
A0A257LLH9	35-81
A0A2N4XUT5	39-79
A0A2R6PM42	53-95
A0A2R6RQX6	64-106
A0A2Z2NJY1	139-178
A0A384KU28	64-105
A0A498CN55	158-207
A0A4Y7KLF9	73-115
A0A509E4N4	32-70
A0A542SLN1	85-134
A0A5A7PQV5	73-115
A0A5Q2RM69	242-304
A0A6C7E941	322-365
A0A6M0L122	158-202
A0A7J9VMM2	204-252
A0A7K1IJS1	246-307
A0A7L4UQZ7	266-301
A4BVU2	148-194
A5G1Z7	281-328
C8X4A1	76-126
D2PKP5	210-259
D3RTQ3	354-392
H6RP67	247-301
M1PQH8	525-566
Q9LXI6	64-105
R7LWN7	286-347
W6KBI3	300-347
X8AS89	57-102

### Sheet: LysM-3B
Accession	Chain	Mtm-Align	LysM-3B	Coordinates	Removed
4EBZ		*			*
5JCD		*			*
5JCE		*			*
K7MAT2		*			*
K7N1N7		*			*
P9WM38		*			*
5ls2	A	*	*	1-195
6qup	A	*	*	3-178
6xwe	A	*	*	1-201
7au7	A	*	*	1-199
7bax	A	*	*	1-203
A0A0P0XII1		*	*	29-231
A0A0R0F3G4		*	*	12-207
A0A0R0GJZ6		*	*	4-199
A0A1D6JMW2		*	*	28-227
A0A1D6JU71		*	*	40-237
A0A1D6KKJ3		*	*	18-210
A0A1D6NCY0		*	*	26-215
A0A1D6NMX9		*	*	1-178
A0A1D6NMX9		*	*	41-218
A8R7E6		*	*	28-225
A9TXT1		*	*	47-229
B6SWT1		*	*	53-256
B9F1U2		*	*	40-238
B9GB49		*	*	28-218
C0PNW8		*	*	29-224
D7UPN3		*	*	25-222
I1JB35		*	*	36-237
I1JCT5		*	*	53-247
I1JIK3		*	*	49-242
I1JIL9		*	*	25-203
I1K380		*	*	32-225
I1KQ51		*	*	31-221
I1KXB8		*	*	1-190
I1LR55		*	*	44-247
I1M8G4		*	*	46-239
I1N7P2		*	*	41-240
K7M3U3		*	*	49-238
K7M4X4		*	*	23-216
K7MAT2		*	*	33-225
K7MNT9		*	*	1-194
O22808		*	*	48-250
O23006		*	*	28-218
O64825		*	*	50-242
Q67UE8		*	*	23-221
Q69T51		*	*	27-225
Q69TY8		*	*	46-223
Q9SGI7		*	*	45-227
A0A0P0WZC5			*	1-195
A0A0R0L5N1			*	1-187
A0A0R0LHZ4			*	1-187
A0A1D6H4H3			*	1-204
A0A1D6HG05			*	1-199
A0A1D6LUX5			*	1-197
A0A1D6NC92			*	1-196
A0A1D6NZG2			*	1-196
A0A1D6QMA0			*	81-280
A5YJV9			*	1-201
B7ZYI9			*	1-198
C0PJ37			*	1-196
F4IB81			*	1-177
I1JZ72			*	1-192
I1KA91			*	1-192
I1KGI2			*	2-180
I1LHL9			*	1-187
I1M5G4			*	2-177
K7KB20			*	1-183
K7L7S5			*	2-171
K7LG03			*	1-190
K7LQE3			*	2-200
K7M924			*	1-177
K7MUF0			*	1-188
K7WFN8			*	1-194
Q0DX82			*	1-199
Q0IZU8			*	2-194
Q2R2M3			*	1-198
Q6NPN4			*	1-190
Q8H8C7			*	2-196
Q8S5X8			*	1-195
Q93ZH0			*	1-190

### Sheet: Buendia et al. 2018
Type	Plant	LocusTag	Alternative Name	NCBI GenPept	Uniprot ID	Ligand
LYKI	Arabidopsis (TAIR10)	At3g21630	AtLYK1 / AtCERK1	A8R7E6.1	A8R7E6	CO
LYKIII	Arabidopsis (TAIR10)	At1g51940	AtLYK3	F4IB81.1	F4IB81	LCO
LYMI	Arabidopsis (TAIR10)	At1g21880	AtLYM1	Q93ZH0.1	Q93ZH0	PGN
LYMI	Arabidopsis (TAIR10)	At1g77630	AtLYM3	Q6NPN4.1	Q6NPN4	PGN
LYMII	Arabidopsis (TAIR10)	At2g17120	AtLYM2	O23006.1	O23006	CO
LYRII A	Arabidopsis (TAIR10)	At3g01840	AtLYK2	Q9SGI7.1	Q9SGI7
LYRIII A	Arabidopsis (TAIR10)	At2g23770	AtLYK4	O64825.1	O64825	CO
LYRIII C	Arabidopsis (TAIR10)	At2g33580	AtLYK5	O22808.1	O22808	CO
LYKI	Brachypodium (V3.1)	Bradi3g41590	BdLYK1	KQJ99178.1	A0A0Q3I004
LYKII	Brachypodium (V3.1)	Bradi2g40627	BdLYK2	KQK08218.2	A0A0Q3R3Y3
LYKIII	Brachypodium (V3.1)	Bradi2g49400	BdLYK3	KQK09614.2	A0A0Q3MZF4
LYMI	Brachypodium (V3.1)	Bradi1g46200	BdLYM3	KQK19058.1	I1GZW9
LYMI	Brachypodium (V3.1)	Bradi3g57756	BdLYM1	KQK19058.1	A0A0Q3FUJ3
LYMII	Brachypodium (V3.1)	Bradi4g37090	BdLYM4	KQJ91347.1	I1ISI9
LYMII	Brachypodium (V3.1)	Bradi1g76177	BdLYM2	KQK23795.1	I1HA28
LYRI A	Brachypodium (V3.1)	Bradi1g69290	BdLYR1	PNT77835.1	I1H7V0
LYRI B	Brachypodium (V3.1)	Bradi3g51790	BdLYR2	KQK00789.1	A0A0Q3FRN3
LYRIII A	Brachypodium (V3.1)	Bradi4g16350	BdLYR4	KQJ88204.1	I1IL35
LYRIII C	Brachypodium (V3.1)	Bradi3g06770	BdLYR3	KQJ93795.1	I1HY83
LYKI	Brassica rapa (V1.3)	Brara.E02055		RID63024.1	A0A397ZFD6
LYKIII	Brassica rapa (V1.3)	Brara.F00223		RID56799.1	A0A397YTM2
LYKIII	Brassica rapa (V1.3)	Brara.H00193		RID49390.1	A0A397YEE6
LYMI	Brassica rapa (V1.3)	Brara.B02278		RID75223.1	A0A398AIS4
LYMI	Brassica rapa (V1.3)	Brara.F01580		RID58274.1	A0A397Z2B2
LYMI	Brassica rapa (V1.3)	Brara.H02266		RID51615.1	A0A397YDT6
LYMII	Brassica rapa (V1.3)	Brara.G00290		RID52855.1	A0A397YHA5
LYRII A	Brassica rapa (V1.3)	Brara.E03634		RID64715.1	A0A397ZGY6
LYRIII A	Brassica rapa (V1.3)	Brara.D01416		RID66259.1	A0A397ZKT4
LYRIII C	Brassica rapa (V1.3)	Brara.D02042		RID66933.1	A0A397ZVX1
LYKI	Lotus (V3.0)	Lj6g3v1055580	LjLYS6 / LjCERK6	BAI79273.1	D3KTZ6	CO
LYKI	Lotus (V3.0)	Lj2g3v2904690	LjNFR1	CAE02589.1	Q70KR8	LCO
LYKI	Lotus (V3.0)	Lj2g3v2904610	LjLYS1	BAI79267.1	A8WHB6
LYKI	Lotus (V3.0)	Lj2g3v2904640	LjLYS2	BAI79268.1	D3KTZ1
LYKI	Lotus (V3.0)	Lj6g3v1812110	LjLYS7	BAI79274.1	D3KTZ7
LYKII	Lotus (V3.0)	Lj2g3v1415410	LjLYS3 / EPR3	BAI79269.1	D3KTZ2	Exo
LYKIII	Lotus (V3.0)	Lj3g3v0290100	LjLYS4	BAI79270.1	D3KTZ3
LYKIII	Lotus (V3.0)	Lj3g3v2318170	LjLYS5	BAI79272.1	D3KTZ5
LYMI	Lotus (V3.0)	Lj0g3v0219829	LjLYM1	XP_027368082.1	A0A8B8MKF4
LYMII	Lotus (V3.0)	Lj4g3v0200090	LjLYM2	XP_027346995.1	A0A8B8KT13
LYRI A	Lotus (V3.0)	Lj2g3v1828350	LjNFR5	AER51027.1	Q70KR1	LCO
LYRI A	Lotus (V3.0)	Lj4g3v0912440	LjLYS11	BAI79275.1	D3KTZ8	LCO
LYRI B	Lotus (V3.0)	Lj0g3v0102179	*
LYRI B	Lotus (V3.0)	Lj0g3v0124999	*
LYRII A	Lotus (V3.0)	Lj1g3v3834250	LjLYS16	BAI79280.1	D3KU03	Post inoculation
LYRII B	Lotus (V3.0)	Lj3g3v3082380	LjLYS15	BAI79279.1	D3KU02	Post inoculation
LYRII B	Lotus (V3.0)	Lj0g3v0145339
LYRIII A	Lotus (V3.0)	Lj2g3v1828320	LjLYS12 / LjLYR3	BAI79276.1	D3KTZ9	LCO
LYRIII C	Lotus (V3.0)	Lj2g3v2899900	LjLYS14	BAI79278.1	D3KU01	CO
LYRIII C	Lotus (V3.0)	Lj2g3v2899910	LjLYS13	BAI79277.1	D3KU00	CO (induced)
LYRIV	Lotus (V3.0)	Lj1g3v2808030	LjLYS20	BAI79281.1	D3KU04	CO (induced)
LYKI	Medicago (Mt4)	Medtr3g080050	MtLYK9 / MtCERK1	AES71627.2	G7J6P5	CO
LYKI	Medicago (Mt4)	Medtr5g086130	MtLYK3	AES99916.1	Q6UD73	LCO
LYKI	Medicago (Mt4)	Medtr5g086040	MtLYK6	AES99908.1	G7K7M4
LYKI	Medicago (Mt4)	Medtr5g086540	MtLYK1	AES99949.2	G7KCP0
LYKI	Medicago (Mt4)	Medtr5g086030	MtLYK7	AES99906.2	G7K7M2
LYKI	Medicago (Mt4)	Medtr5g086090	MtLYK5	AES99912.2	G7K7M8
LYKI	Medicago (Mt4)	Medtr5g086120	MtLYK4	AES99915.2	G7K7N1	LCO?
LYKI	Medicago (Mt4)	Medtr5g086310	MtLYK2	AES99930.2	G7KCM1
LYKI	Medicago (Mt4)	Medtr2g024290	MtLYK8	KEH36925.1	A0A072VFK5
LYKI	Medicago (Mt4)	Medtr5g086330	MtLYK2	AES99932.1	G7KCM3
LYKII	Medicago (Mt4)	Medtr5g033490	MtLYK10	AES96123.2	G7JZ13	LCO
LYKIII	Medicago (Mt4)	Medtr8g014500	MtLYK11	AET01521.1	G7LGP1
LYMI	Medicago (Mt4)	Medtr3g072410	MtLYM1	AES71295.1	G7J302
LYMII	Medicago (Mt4)	Medtr4g094730	MtLYM2	KEH31415.1	G8A1U1	CO
LYRI A	Medicago (Mt4)	Medtr5g019040	MtNFP	AES94847.1	Q0GXS4	LCO
LYRI A	Medicago (Mt4)	Medtr8g078300	MtLYR1	AET03984.1	G7LFJ7
LYRI B	Medicago (Mt4)	Medtr5G042440	MtLYR8	AES96862.2	G7JWJ0
LYRII A	Medicago (Mt4)	Medtr7g029650	MtLYR10	KEH22082.1	A0A072TXB8
LYRII B	Medicago (Mt4)	Medtr4g058570	MtLYR9	AES88550.1	G7JNC0
LYRII B	Medicago (Mt4)	Medtr1g021845	MtLYR2	KEH40083.1	A0A072VF56
LYRIII A	Medicago (Mt4)	Medtr5g019050	MtLYR3	AES94848.1	G7KAT5	LCO
LYRIII C	Medicago (Mt4)	Medtr5g085790	MtLYR4	AES99884.2	G7K7K0	CO
LYRIII C	Medicago (Mt4)	Medtr3g080170	MtLYR7	AES71639.2	G7J6Q7
LYRIV	Medicago (Mt4)	Medtr7g079320	MtLYR6	AES80324.1	Q2HV72
LYRIV	Medicago (Mt4)	Medtr7g079350	MtLYR5	AES80326.1	G7KQJ8
LYKI	Peach (V2.1)	Prupe.4G016100	PpLYK1	XP_020418204.1	A0A251PE86
LYKI	Peach (V2.1)	Prupe.3G213100	PpLYK2	ONI18395.1	A0A251Q6U7
LYKII	Peach (V2.1)	Prupe.5G168000	PpLYK3	ONI08261.1	A0A251P9K3
LYKIII	Peach (V2.1)	Prupe.1G247900	PpLYK4	ONI30383.1	A0A251R2Z8
LYKIII	Peach (V2.1)	Prupe.3G058700	PpLYK5	ONI15745.1	A0A251PZ62
LYMI	Peach (V2.1)	Prupe.1G500000	PpLYM1	ONI34803.1	M5XV75
LYMI	Peach (V2.1)	Prupe.5G220900	PpLYM3	ONI09152.1	A0A251PC42
LYMII	Peach (V2.1)	Prupe.8G176700	PpLYM2	ONH92453.1	A0A251MZG7
LYRI A	Peach (V2.1)	Prupe.7G147300	PpLYR1	ONH96719.1	M5VVK3
LYRI A	Peach (V2.1)	Prupe.7G147400		XP_020424597.1
LYRI B	Peach (V2.1)	Prupe.1G027000	PpLYR2	ONI26464.1	A0A251QRN2
LYRII A	Peach (V2.1)	Prupe.3G303700	PpLYR6	ONI19891.1	A0A251Q7S5
LYRII B	Peach (V2.1)	Prupe.6G104800	PpLYR7	ONI00784.1	M5WFL9
LYRII B	Peach (V2.1)	Prupe.7G147500	PpLYR4	ONH96721.1	A0A251NBM2
LYRIII A	Peach (V2.1)	Prupe.7G147600	PpLYR3	ONH96722.1	A0A251NBL6
LYRIV	Peach (V2.1)	Prupe.6G357200	PpLYR5	ONI05124.1	A0A251P0I9
LIK ?	Rice (V7)	Os11g34624	OsLysM-RLK8	ABA94163.2	Q2R2U0
LYKI	Rice (V7)	Os08g42580	OsLysM-RLK9 / OsCERK1	XP_015650771.1	A0A0P0XII1	CO
LYKI	Rice (V7)	Os09g33630	OsLysM-RLK10	EAZ45334.1	D7UPN3
LYKII	Rice (V7)	Os01G36550	OsLysM-RLK3 / OsLYK1	XP_015628733.1
LYKIII	Rice (V7)	Os01G53840	OsLysM-RLK4	XP_015633426.1	B9EZL6
LYMI	Rice (V7)	Os06g10660	OsLYP6	XP_015641500.1	Q69T51	PGN
LYMI	Rice (V7)	Os09g27890	OsLYP4	XP_015610852.1	Q67UE8	PGN
LYMI	Rice (V7)	Os02g53000	OsLYP5	XP_015624073.1
LYMII	Rice (V7)	Os03g04110	OsCEBiP	BAE95828.1	Q8H8C7	CO
LYMII	Rice (V7)	Os09g37600	OsLYP3	XP_015610916.1	Q0IZU8
LYRI A	Rice (V7)	Os03G13080	OsLysM-RLK2 / OsLYK5/OsNFR5	XP_015629774.1	Q8S5X8
LYRI B	Rice (V7)	Os02G45750		EAY87082.1	A2X8C2
LYRIII A	Rice (V7)	Os11G35330	OsLysM-RLK7 / OsLYK6	XP_015615644.1	Q2R2M3
LYRIII C	Rice (V7)	Os02G09960	OsLysM-RLK1 / OsLYK4	XP_015623069.1
LYRIII C	Rice (V7)	Os06G41960	OsLysM-RLK6 / OsLYK3	XP_015642396.1	Q0DAU9
LYRIII C	Rice (V7)	Os06G41980	OsLysM-RLK5 / OsLYK2	XP_015643312.1	Q67VT3
LYKI	Tomato (ITAG2.3)	Solyc01g098410	SlLYK13	NP_001234730.1	G3KGB4
LYKI	Tomato (ITAG2.3)	Solyc02g081040	SlLYK11	NP_001234719.1	G3KGB2
LYKI	Tomato (ITAG2.3)	Solyc02g081050	SlLYK12	NP_001234725.1	G3KGB3
LYKI	Tomato (ITAG2.3)	Solyc07g049180	SlLYK1 / SlBti9	NP_001233773.1	E2FYC4
LYKII	Tomato (ITAG2.3)	Solyc06g069610	SlLYK14	TMX02842.1	A0A6N2CDH8
LYKIII	Tomato (ITAG2.3)	Solyc03g121050	SlLYK3	XP_010318399.1	A0A3Q7FTU4
LYMI	Tomato (ITAG2.3)	Solyc11g012870	SlLYM1	NP_001334282.1	A0A3Q7ISH1
LYMI	Tomato (ITAG2.3)	Solyc03g119550	SlLYM3	TMW87581.1	A0A6N2B2R0
LYMII	Tomato (ITAG2.3)	Solyc01g112080	SlLYM2	XP_004231087.1	A0A3Q7FF75
LYRI A	Tomato (ITAG2.3)	Solyc02g065520	SlLYK10	NP_001233936.1	G3KGB1
LYRI B	Tomato (ITAG2.3)	Solyc09g083200	SlLYK8	NP_001355323.1	A0A3Q7I6R5
LYRI B	Tomato (ITAG2.3)	Solyc09g083210	SlLYK9	XP_004247634.1	A0A3Q7I6Z9
LYRII A	Tomato (ITAG2.3)	Solyc02g094010	SlLYK2	XP_010315919.1	A0A3Q7FC35
LYRII B	Tomato (ITAG2.3)	Solyc11g069630	SlLYK15	XP_004251402.1	K4DAB9
LYRII B	Tomato (ITAG2.3)	Solyc12g089020	SlLYK6	XP_004252782.1	A0A3Q7JBZ5
LYRII B	Tomato (ITAG2.3)	Solyc02g089920	SlLYK7	XP_004233647.1	A0A3Q7FXS7
LYRIII A	Tomato (ITAG2.3)	Solyc02g089900	SlLYK4	XP_004232089.1

### Sheet: Buendia et al. Ligand
Type	Plant	LocusTag	Alternative Name	NCBI GenPept	Uniprot ID	Ligand
LYKI	Arabidopsis (TAIR10)	At3g21630	AtLYK1 / AtCERK1	A8R7E6.1	A8R7E6	CO
LYKI	Lotus (V3.0)	Lj6g3v1055580	LjLYS6 / LjCERK6	BAI79273.1	D3KTZ6	CO
LYKI	Medicago (Mt4)	Medtr3g080050	MtLYK9 / MtCERK1	AES71627.2	G7J6P5	CO
LYKI	Rice (V7)	Os08g42580	OsLysM-RLK9 / OsCERK1	XP_015650771.1	A0A0P0XII1	CO
LYMII	Arabidopsis (TAIR10)	At2g17120	AtLYM2	O23006.1	O23006	CO
LYMII	Medicago (Mt4)	Medtr4g094730	MtLYM2	KEH31415.1	G8A1U1	CO
LYMII	Rice (V7)	Os03g04110	OsCEBiP	BAE95828.1	Q8H8C7	CO
LYRIII A	Arabidopsis (TAIR10)	At2g23770	AtLYK4	O64825.1	O64825	CO
LYRIII C	Arabidopsis (TAIR10)	At2g33580	AtLYK5	O22808.1	O22808	CO
LYRIII C	Lotus (V3.0)	Lj2g3v2899900	LjLYS14	BAI79278.1	D3KU01	CO
LYRIII C	Medicago (Mt4)	Medtr5g085790	MtLYR4	AES99884.2	G7K7K0	CO
LYKII	Lotus (V3.0)	Lj2g3v1415410	LjLYS3 / EPR3	BAI79269.1	D3KTZ2	Exo
LYKI	Lotus (V3.0)	Lj2g3v2904690	LjNFR1	CAE02589.1	Q70KR8	LCO
LYKI	Medicago (Mt4)	Medtr5g086130	MtLYK3	AES99916.1	Q6UD73	LCO
LYKII	Medicago (Mt4)	Medtr5g033490	MtLYK10	AES96123.2	G7JZ13	LCO
LYKIII	Arabidopsis (TAIR10)	At1g51940	AtLYK3	F4IB81.1	F4IB81	LCO
LYRI A	Lotus (V3.0)	Lj2g3v1828350	LjNFR5	AER51027.1	Q70KR1	LCO
LYRI A	Lotus (V3.0)	Lj4g3v0912440	LjLYS11	BAI79275.1	D3KTZ8	LCO
LYRI A	Medicago (Mt4)	Medtr5g019040	MtNFP	AES94847.1	Q0GXS4	LCO
LYRIII A	Lotus (V3.0)	Lj2g3v1828320	LjLYS12 / LjLYR3	BAI79276.1	D3KTZ9	LCO
LYMI	Arabidopsis (TAIR10)	At1g21880	AtLYM1	Q93ZH0.1	Q93ZH0	PGN
LYMI	Arabidopsis (TAIR10)	At1g77630	AtLYM3	Q6NPN4.1	Q6NPN4	PGN
LYMI	Rice (V7)	Os06g10660	OsLYP6	XP_015641500.1	Q69T51	PGN
LYMI	Rice (V7)	Os09g27890	OsLYP4	XP_015610852.1	Q67UE8	PGN
