## Supplementary material for "Improved detection and phylogenetic analysis of plant proteins containing LysM domains": Table 2S

### Sheet: PFAM-HMM
#							--- full sequence ----------				------- this domain -------------				hmm coord		ali coord		env coord
target name	accession	tlen	query name	accession	qlen	E-value	score	bias	#	of	c-Evalue	i-Evalue	score	bias	from	to	from	to	from	to	acc	description of target
Brara.G00290	-	364	pfam_seed_LysM	-	43	2.2e-25	81.3	0.3	1	2	2.2e-12	2.3e-12	39.7	0	1	43	113	159	113	159	0.99	-
Brara.G00290	-	364	pfam_seed_LysM	-	43	2.2e-25	81.3	0.3	2	2	3.4e-11	3.6e-11	35.9	0	1	43	177	220	177	220	0.92	-
Solyc01g112080	-	345	pfam_seed_LysM	-	43	8.4e-25	79.5	0.8	1	2	5.8e-11	6.1e-11	35.1	0	1	43	105	151	105	151	0.99	-
Solyc01g112080	-	345	pfam_seed_LysM	-	43	8.4e-25	79.5	0.8	2	2	8.3e-12	8.8e-12	37.8	0	3	43	171	212	170	212	0.97	-
Os03g04110	-	356	pfam_seed_LysM	-	43	6.2e-24	76.7	0.6	1	2	2.6e-10	2.7e-10	33	0.1	1	43	113	159	113	159	0.99	-
Os03g04110	-	356	pfam_seed_LysM	-	43	6.2e-24	76.7	0.6	2	2	2.3e-12	2.4e-12	39.6	0	1	43	177	220	177	220	0.98	-
Lj4g3v0200090	-	370	pfam_seed_LysM	-	43	1.3e-23	75.6	3.4	1	2	4.5e-11	4.8e-11	35.5	0.2	1	43	109	155	109	155	0.99	-
Lj4g3v0200090	-	370	pfam_seed_LysM	-	43	1.3e-23	75.6	3.4	2	2	2.1e-10	2.2e-10	33.3	0	1	43	173	216	173	216	0.96	-
Prupe.5G220900	-	398	pfam_seed_LysM	-	43	1.7e-22	72.1	0.3	1	2	3.9e-07	4.2e-07	22.8	0.1	1	42	112	156	112	157	0.96	-
Prupe.5G220900	-	398	pfam_seed_LysM	-	43	1.7e-22	72.1	0.3	2	2	9.8e-12	1e-11	37.6	0	1	43	177	219	177	219	0.99	-
Bradi4g37090	-	373	pfam_seed_LysM	-	43	3e-22	71.3	0	1	2	2.1e-12	2.2e-12	39.7	0	1	43	114	160	114	160	0.99	-
Bradi4g37090	-	373	pfam_seed_LysM	-	43	3e-22	71.3	0	2	2	3.8e-09	4e-09	29.3	0	1	43	178	221	178	221	0.97	-
Prupe.8G176700	-	364	pfam_seed_LysM	-	43	3.6e-22	71.1	0.2	1	2	7.3e-09	7.7e-09	28.4	0.1	1	43	115	161	115	161	0.99	-
Prupe.8G176700	-	364	pfam_seed_LysM	-	43	3.6e-22	71.1	0.2	2	2	1.5e-12	1.6e-12	40.2	0	1	43	179	222	179	222	0.98	-
Medtr3g072410	-	412	pfam_seed_LysM	-	43	4e-22	70.9	0.7	1	2	1.3e-11	1.4e-11	37.1	0.1	1	43	106	152	106	152	0.99	-
Medtr3g072410	-	412	pfam_seed_LysM	-	43	4e-22	70.9	0.7	2	2	1e-09	1.1e-09	31.1	0	1	43	172	214	172	214	0.99	-
Os09g37600	-	373	pfam_seed_LysM	-	43	9.4e-22	69.7	0	1	2	7.2e-14	7.6e-14	44.4	0	1	43	115	161	115	161	0.99	-
Os09g37600	-	373	pfam_seed_LysM	-	43	9.4e-22	69.7	0	2	2	3.2e-07	3.4e-07	23.1	0	1	43	179	222	179	222	0.97	-
At2G17120	-	350	pfam_seed_LysM	-	43	3.9e-21	67.7	1.6	1	2	1.4e-10	1.5e-10	33.9	0	1	43	110	156	110	156	0.99	-
At2G17120	-	350	pfam_seed_LysM	-	43	3.9e-21	67.7	1.6	2	2	1.8e-09	1.9e-09	30.3	0	1	43	174	217	174	217	0.97	-
At1G21880	-	416	pfam_seed_LysM	-	43	5.4e-21	67.3	0.2	1	2	7.2e-09	7.6e-09	28.4	0	1	43	112	158	112	158	0.97	-
At1G21880	-	416	pfam_seed_LysM	-	43	5.4e-21	67.3	0.2	2	2	3.6e-11	3.8e-11	35.8	0	1	43	178	220	178	220	0.98	-
Prupe.1G500000	-	425	pfam_seed_LysM	-	43	8.3e-21	66.7	0.3	1	2	1.8e-11	1.9e-11	36.7	0	1	43	113	159	113	159	0.98	-
Prupe.1G500000	-	425	pfam_seed_LysM	-	43	8.3e-21	66.7	0.3	2	2	2.5e-08	2.6e-08	26.7	0	1	43	179	221	179	221	0.97	-
Bradi1g76177	-	362	pfam_seed_LysM	-	43	1.4e-20	65.9	0.1	1	2	6.5e-11	7e-11	34.9	0	1	43	119	165	119	165	0.99	-
Bradi1g76177	-	362	pfam_seed_LysM	-	43	1.4e-20	65.9	0.1	2	2	1.8e-08	1.9e-08	27.1	0	1	43	183	226	183	226	0.99	-
AT2G23770	-	612	pfam_seed_LysM	-	43	2e-20	65.4	0	1	2	6.4e-10	6.8e-10	31.8	0	1	43	121	166	121	166	0.99	-
AT2G23770	-	612	pfam_seed_LysM	-	43	2e-20	65.4	0	2	2	8.6e-08	9.1e-08	25	0	1	43	188	232	188	232	0.98	-
Medtr4g094730	-	372	pfam_seed_LysM	-	43	1.7e-19	62.5	9.2	1	2	1.1e-08	1.2e-08	27.8	0.1	1	43	117	163	117	163	0.95	-
Medtr4g094730	-	372	pfam_seed_LysM	-	43	1.7e-19	62.5	9.2	2	2	1.8e-10	1.9e-10	33.5	0.1	1	43	181	224	181	224	0.95	-
Solyc03g119550	-	391	pfam_seed_LysM	-	43	2.7e-19	61.9	4.2	1	3	0.00052	0.00055	12.8	0.1	10	33	52	75	51	85	0.88	-
Solyc03g119550	-	391	pfam_seed_LysM	-	43	2.7e-19	61.9	4.2	2	3	1.2e-05	1.3e-05	18.1	0	1	43	106	151	106	151	0.97	-
Solyc03g119550	-	391	pfam_seed_LysM	-	43	2.7e-19	61.9	4.2	3	3	1.4e-09	1.5e-09	30.7	0.2	1	43	171	213	171	213	0.99	-
Brara.H02266	-	414	pfam_seed_LysM	-	43	4.3e-19	61.2	0	1	2	3.4e-08	3.6e-08	26.3	0	1	43	111	157	111	157	0.97	-
Brara.H02266	-	414	pfam_seed_LysM	-	43	4.3e-19	61.2	0	2	2	6.9e-10	7.3e-10	31.7	0	1	43	177	219	177	219	0.97	-
Brara.F01580	-	414	pfam_seed_LysM	-	43	2.3e-18	58.9	0	1	2	3.7e-08	4e-08	26.1	0	1	43	109	155	109	155	0.97	-
Brara.F01580	-	414	pfam_seed_LysM	-	43	2.3e-18	58.9	0	2	2	1.9e-09	2e-09	30.3	0	1	43	175	217	175	217	0.95	-
Brara.D01416	-	642	pfam_seed_LysM	-	43	5.6e-18	57.6	0	1	2	7.5e-08	8e-08	25.1	0	1	43	154	199	154	199	0.98	-
Brara.D01416	-	642	pfam_seed_LysM	-	43	5.6e-18	57.6	0	2	2	5.6e-08	5.9e-08	25.6	0	1	43	221	265	221	265	0.99	-
Solyc11g012870	-	413	pfam_seed_LysM	-	43	8.2e-18	57.1	0.2	1	2	1.1e-05	1.1e-05	18.3	0.1	1	43	104	153	104	153	0.94	-
Solyc11g012870	-	413	pfam_seed_LysM	-	43	8.2e-18	57.1	0.2	2	2	2.3e-11	2.5e-11	36.4	0	1	43	173	215	173	215	0.99	-
At1G77630	-	423	pfam_seed_LysM	-	43	1.1e-17	56.8	0.1	1	2	6.2e-07	6.6e-07	22.2	0	1	43	109	155	109	155	0.94	-
At1G77630	-	423	pfam_seed_LysM	-	43	1.1e-17	56.8	0.1	2	2	4.5e-10	4.8e-10	32.2	0	1	43	175	217	175	217	0.98	-
Solyc02g094010	-	669	pfam_seed_LysM	-	43	2.2e-16	52.5	0.1	1	2	0.00021	0.00023	14.1	0	7	43	63	101	63	101	0.98	-
Solyc02g094010	-	669	pfam_seed_LysM	-	43	2.2e-16	52.5	0.1	2	2	1.6e-07	1.7e-07	24.1	0	1	28	183	210	183	231	0.82	-
Os09g27890	-	401	pfam_seed_LysM	-	43	1.2e-15	50.2	0	1	2	0.00038	0.0004	13.3	0	1	43	108	157	108	157	0.94	-
Os09g27890	-	401	pfam_seed_LysM	-	43	1.2e-15	50.2	0	2	2	1.2e-10	1.3e-10	34.1	0	1	43	177	219	177	219	0.96	-
Prupe.7G147600	-	660	pfam_seed_LysM	-	43	1.9e-15	49.5	0.7	1	2	7.9e-06	8.4e-06	18.7	0	1	43	124	170	124	170	0.98	-
Prupe.7G147600	-	660	pfam_seed_LysM	-	43	1.9e-15	49.5	0.7	2	2	2.5e-07	2.6e-07	23.5	0	1	43	191	235	191	235	0.98	-
Prupe.6G357200	-	663	pfam_seed_LysM	-	43	2.6e-15	49.1	3	1	2	0.00015	0.00016	14.5	0.1	1	43	122	167	122	167	0.99	-
Prupe.6G357200	-	663	pfam_seed_LysM	-	43	2.6e-15	49.1	3	2	2	4.4e-07	4.7e-07	22.7	0.1	1	43	188	231	188	231	0.93	-
Medtr7g079350	-	684	pfam_seed_LysM	-	43	4e-15	48.5	1.2	1	2	0.00041	0.00043	13.2	0	1	43	135	180	135	180	0.98	-
Medtr7g079350	-	684	pfam_seed_LysM	-	43	4e-15	48.5	1.2	2	2	9.1e-07	9.6e-07	21.7	0	1	31	201	231	201	233	0.96	-
Brara.B02278	-	422	pfam_seed_LysM	-	43	4.1e-15	48.5	0	1	2	0.00013	0.00013	14.8	0	1	43	109	153	109	153	0.95	-
Brara.B02278	-	422	pfam_seed_LysM	-	43	4.1e-15	48.5	0	2	2	8.4e-10	9e-10	31.4	0	1	43	173	215	173	215	0.95	-
Os02g53000	-	425	pfam_seed_LysM	-	43	5.8e-15	48	0	1	1	8.3e-09	8.8e-09	28.2	0	1	43	183	225	183	225	0.98	-
Bradi3g57756	-	433	pfam_seed_LysM	-	43	6.1e-15	47.9	0	1	2	0.00025	0.00027	13.8	0	4	43	114	164	111	164	0.82	-
Bradi3g57756	-	433	pfam_seed_LysM	-	43	6.1e-15	47.9	0	2	2	7.6e-09	8.1e-09	28.3	0	1	43	184	226	184	226	0.99	-
Bradi1g46200	-	397	pfam_seed_LysM	-	43	1.2e-14	47	0	1	2	5.3e-05	5.6e-05	16	0	4	43	110	156	107	156	0.9	-
Bradi1g46200	-	397	pfam_seed_LysM	-	43	1.2e-14	47	0	2	2	1.2e-08	1.3e-08	27.7	0	1	43	176	218	176	218	0.95	-
Solyc09g083200	-	382	pfam_seed_LysM	-	43	3.6e-13	42.2	0.9	1	1	3.1e-07	3.3e-07	23.1	0	1	29	184	214	184	223	0.86	-
Os06g10660	-	409	pfam_seed_LysM	-	43	3.7e-13	42.2	0	1	1	4.2e-09	4.5e-09	29.1	0	1	43	181	223	181	223	0.99	-
Medtr2g024290	-	616	pfam_seed_LysM	-	43	4.1e-13	42.1	0.2	1	2	1.5e-05	1.5e-05	17.8	0.1	1	43	36	80	36	80	0.93	-
Medtr2g024290	-	616	pfam_seed_LysM	-	43	4.1e-13	42.1	0.2	2	2	0.00071	0.00076	12.4	0.1	1	42	97	141	97	142	0.96	-
Lj2g3v2899910	-	667	pfam_seed_LysM	-	43	5.6e-13	41.6	0.1	1	2	1.1e-05	1.2e-05	18.2	0	4	43	133	175	133	175	0.97	-
Lj2g3v2899910	-	667	pfam_seed_LysM	-	43	5.6e-13	41.6	0.1	2	2	1.9e-05	2e-05	17.5	0	1	43	196	239	196	239	0.9	-
Lj2g3v2899900	-	666	pfam_seed_LysM	-	43	5.8e-13	41.6	0.1	1	2	1.1e-05	1.2e-05	18.2	0	4	43	136	178	136	178	0.97	-
Lj2g3v2899900	-	666	pfam_seed_LysM	-	43	5.8e-13	41.6	0.1	2	2	1.9e-05	2e-05	17.5	0	1	43	199	242	199	242	0.9	-
AT2G33580	-	664	pfam_seed_LysM	-	43	6.1e-13	41.5	0	1	1	1.8e-08	2e-08	27.1	0	1	43	197	239	197	239	0.93	-
Solyc09g083210	-	629	pfam_seed_LysM	-	43	6.2e-13	41.5	1.4	1	2	0.00048	0.00051	12.9	0	1	43	120	166	120	166	0.94	-
Solyc09g083210	-	629	pfam_seed_LysM	-	43	6.2e-13	41.5	1.4	2	2	2.2e-06	2.4e-06	20.4	0.1	1	30	187	216	187	223	0.92	-
Prupe.6G104800	-	615	pfam_seed_LysM	-	43	9.2e-13	40.9	0	1	2	9.2e-06	9.8e-06	18.4	0	8	43	60	97	60	97	0.98	-
Prupe.6G104800	-	615	pfam_seed_LysM	-	43	9.2e-13	40.9	0	2	2	4.5e-05	4.8e-05	16.2	0	11	43	189	222	182	222	0.9	-
Solyc07g049180	-	626	pfam_seed_LysM	-	43	1.1e-12	40.7	2.5	1	1	3.9e-05	4.2e-05	16.4	0.2	5	43	47	89	44	89	0.95	-
Lj2g3v1828320	-	633	pfam_seed_LysM	-	43	1.1e-12	40.7	0	1	1	1.3e-07	1.4e-07	24.4	0	1	43	191	235	191	235	0.94	-
Os02G09960	-	689	pfam_seed_LysM	-	43	1.2e-12	40.5	0	1	1	6.5e-10	6.9e-10	31.7	0	1	43	205	248	205	248	0.96	-
Lj1g3v3834250	-	672	pfam_seed_LysM	-	43	1.5e-12	40.3	0.1	1	1	1.5e-09	1.5e-09	30.6	0	1	30	184	213	184	231	0.85	-
Lj4g3v0912440	-	591	pfam_seed_LysM	-	43	1.7e-12	40.1	2.3	1	1	4.8e-06	5.1e-06	19.3	0.1	8	43	62	99	62	99	0.98	-
Medtr5g019050	-	637	pfam_seed_LysM	-	43	1.9e-12	39.9	0	1	1	7.9e-08	8.4e-08	25.1	0	6	43	197	236	192	236	0.89	-
Prupe.3G213100	-	609	pfam_seed_LysM	-	43	2e-12	39.9	1.6	1	2	0.00063	0.00067	12.6	0.1	1	42	96	141	96	142	0.92	-
Prupe.3G213100	-	609	pfam_seed_LysM	-	43	2e-12	39.9	1.6	2	2	7.7e-05	8.2e-05	15.5	0	4	30	165	192	162	195	0.91	-
Os01G36550	-	618	pfam_seed_LysM	-	43	2.6e-12	39.5	0.6	1	1	5.2e-12	5.5e-12	38.5	0	1	43	168	212	168	212	0.98	-
Bradi2g40627	-	620	pfam_seed_LysM	-	43	2.8e-12	39.4	0	1	1	1.3e-11	1.4e-11	37.2	0	1	43	170	214	170	214	0.99	-
Medtr8g078300	-	590	pfam_seed_LysM	-	43	4e-12	38.9	7.4	1	2	3.7e-06	4e-06	19.7	0.1	8	43	54	91	54	91	0.99	-
Medtr8g078300	-	590	pfam_seed_LysM	-	43	4e-12	38.9	7.4	2	2	7.9e-05	8.4e-05	15.5	0.5	9	43	120	155	119	155	0.98	-
Bradi4g16350	-	676	pfam_seed_LysM	-	43	1.4e-11	37.2	0	1	1	3.4e-07	3.6e-07	23.1	0	11	43	207	240	203	240	0.96	-
Lj2g3v2904690	-	621	pfam_seed_LysM	-	43	1.4e-11	37.1	2.3	1	2	1.3e-05	1.4e-05	17.9	0.1	5	42	108	148	104	149	0.92	-
Lj2g3v2904690	-	621	pfam_seed_LysM	-	43	1.4e-11	37.1	2.3	2	2	0.00029	0.00031	13.6	0	3	28	171	199	169	207	0.84	-
AT3G21630	-	617	pfam_seed_LysM	-	43	1.9e-11	36.7	0.6	1	1	4e-06	4.2e-06	19.6	0	4	32	173	204	170	210	0.84	-
Bradi3g51790	-	656	pfam_seed_LysM	-	43	2.5e-11	36.3	0	1	1	1.6e-05	1.7e-05	17.7	0	1	28	191	218	191	226	0.91	-
Brara.E02055	-	616	pfam_seed_LysM	-	43	3.2e-11	36	0.1	1	1	0.00015	0.00016	14.5	0	4	30	176	203	173	206	0.91	-
Medtr5g042440	-	660	pfam_seed_LysM	-	43	3.6e-11	35.9	2.1	1	1	2.1e-07	2.2e-07	23.7	0	1	36	190	228	190	228	0.95	-
Lj0g3v0219829	-	289	pfam_seed_LysM	-	43	4.2e-11	35.6	0.1	1	1	3e-09	3.2e-09	29.6	0	1	43	45	87	45	87	0.96	-
Os02G45750	-	650	pfam_seed_LysM	-	43	6.5e-11	35	0.2	1	1	9.8e-06	1e-05	18.4	0	1	28	184	211	184	227	0.81	-
Brara.F00223	-	657	pfam_seed_LysM	-	43	7.7e-11	34.8	0	1	1	1.5e-10	1.6e-10	33.7	0	1	43	148	191	148	191	0.97	-
Solyc02g089900	-	645	pfam_seed_LysM	-	43	8.5e-11	34.7	0.5	1	1	9.6e-06	1e-05	18.4	0	1	43	188	232	188	232	0.96	-
Os11G35330	-	684	pfam_seed_LysM	-	43	1.4e-10	33.9	0	1	1	1.7e-06	1.8e-06	20.8	0	10	43	215	249	208	249	0.95	-
Medtr4g058570	-	603	pfam_seed_LysM	-	43	1.6e-10	33.7	3.5	1	2	0.00086	0.00092	12.1	1.1	8	43	73	110	72	110	0.95	-
Medtr4g058570	-	603	pfam_seed_LysM	-	43	1.6e-10	33.7	3.5	2	2	1.6e-06	1.7e-06	20.9	0	5	43	199	238	198	238	0.95	-
Medtr1g021845	-	634	pfam_seed_LysM	-	43	3.7e-10	32.6	0.5	1	1	2.6e-09	2.8e-09	29.8	0	1	43	191	235	191	235	0.97	-
Brara.H00193	-	665	pfam_seed_LysM	-	43	4.2e-10	32.4	0	1	1	7.6e-10	8.1e-10	31.5	0	1	43	155	198	155	198	0.96	-
Medtr5g086310	-	612	pfam_seed_LysM	-	43	4.9e-10	32.2	1.5	1	2	3.1e-05	3.3e-05	16.8	0	1	41	105	148	105	150	0.9	-
Medtr5g086310	-	612	pfam_seed_LysM	-	43	4.9e-10	32.2	1.5	2	2	0.00036	0.00038	13.4	0.1	5	30	174	200	170	208	0.86	-
Medtr5g085790	-	660	pfam_seed_LysM	-	43	5.7e-10	32	1.6	1	1	5.1e-08	5.4e-08	25.7	0	1	43	188	231	188	231	0.96	-
Brara.D02042	-	665	pfam_seed_LysM	-	43	6.2e-10	31.9	0.1	1	1	9.5e-07	1e-06	21.6	0	1	43	198	240	198	240	0.97	-
Prupe.1G027000	-	626	pfam_seed_LysM	-	43	9.4e-10	31.3	0.3	1	2	0.00054	0.00057	12.8	0	2	37	123	162	122	164	0.94	-
Prupe.1G027000	-	626	pfam_seed_LysM	-	43	9.4e-10	31.3	0.3	2	2	0.00072	0.00077	12.4	0	1	43	189	228	189	228	0.86	-
Bradi3g06770	-	697	pfam_seed_LysM	-	43	9.5e-10	31.3	0	1	1	2.8e-09	3e-09	29.7	0	1	43	200	243	200	243	0.96	-
Solyc02g089920	-	616	pfam_seed_LysM	-	43	2e-09	30.3	2.8	1	1	9.5e-07	1e-06	21.6	0	3	43	191	232	189	232	0.95	-
Prupe.3G058700	-	660	pfam_seed_LysM	-	43	2.1e-09	30.2	0	1	1	6.6e-09	7e-09	28.5	0	4	39	157	193	154	197	0.9	-
Lj0g3v0145339	-	628	pfam_seed_LysM	-	43	3.3e-09	29.6	0	1	1	8.5e-08	9e-08	25	0	4	43	183	224	180	224	0.94	-
Lj6g3v1812110	-	621	pfam_seed_LysM	-	43	4.6e-09	29.1	0.1	1	1	2.2e-05	2.4e-05	17.2	0.1	1	43	39	83	39	83	0.93	-
Lj3g3v3082380	-	603	pfam_seed_LysM	-	43	6e-09	28.7	0.5	1	1	0.00012	0.00013	14.9	0	3	43	187	228	185	228	0.94	-
Prupe.7G147500	-	636	pfam_seed_LysM	-	43	8.2e-09	28.3	0.1	1	1	0.00084	0.00089	12.2	0	6	43	128	168	127	168	0.96	-
Medtr5g086130	-	620	pfam_seed_LysM	-	43	8.2e-09	28.3	0.5	1	1	0.00014	0.00015	14.6	0.1	1	42	104	148	104	149	0.96	-
Medtr7g029650	-	669	pfam_seed_LysM	-	43	1.3e-08	27.7	0.4	1	1	9.5e-06	1e-05	18.4	0.1	5	43	175	215	171	215	0.94	-
Medtr5g086120	-	624	pfam_seed_LysM	-	43	2.3e-08	26.8	0.5	1	1	0.00014	0.00015	14.6	0.1	1	42	104	148	104	149	0.96	-
Medtr7g079320	-	679	pfam_seed_LysM	-	43	4.3e-08	26	0.4	1	1	5.4e-05	5.7e-05	16	0	1	31	187	217	187	236	0.88	-
Solyc11g069630	-	636	pfam_seed_LysM	-	43	6.1e-08	25.5	0.3	1	1	4.8e-05	5.1e-05	16.2	0	5	43	194	233	193	233	0.91	-
AT1G51940	-	651	pfam_seed_LysM	-	43	6.9e-08	25.3	0	1	1	1.4e-07	1.5e-07	24.3	0	5	43	148	187	144	187	0.88	-
Lj1g3v2808030	-	678	pfam_seed_LysM	-	43	7.3e-08	25.3	0.1	1	1	0.00096	0.001	12	0	1	29	188	216	188	218	0.95	-
Medtr8g014500	-	667	pfam_seed_LysM	-	43	1e-07	24.8	0	1	1	1.9e-07	2e-07	23.8	0	1	37	157	194	157	196	0.94	-
Lj2g3v1828350	-	595	pfam_seed_LysM	-	43	1.1e-07	24.7	0.4	1	1	2.9e-05	3.1e-05	16.8	0	8	43	61	98	61	98	0.97	-
Prupe.5G168000	-	621	pfam_seed_LysM	-	43	1.2e-07	24.6	0.3	1	1	3.9e-05	4.1e-05	16.5	0.1	1	43	171	216	171	216	0.92	-
Prupe.3G303700	-	696	pfam_seed_LysM	-	43	1.4e-07	24.3	0.1	1	1	0.00019	0.00021	14.2	0	2	28	195	221	194	226	0.92	-
Bradi1g69290	-	681	pfam_seed_LysM	-	43	2.1e-07	23.8	0	1	1	0.00029	0.0003	13.7	0	9	43	102	138	102	138	0.97	-
Os06G41960	-	630	pfam_seed_LysM	-	43	2.1e-07	23.8	0	1	1	3.3e-06	3.5e-06	19.9	0	1	29	187	215	187	221	0.95	-
Lj3g3v2318170	-	665	pfam_seed_LysM	-	43	2.1e-07	23.8	0	1	1	4e-07	4.3e-07	22.8	0	5	37	159	192	155	194	0.92	-
Os03G13080	-	624	pfam_seed_LysM	-	43	2.1e-07	23.8	0	1	1	3.8e-05	4e-05	16.5	0	9	43	57	93	56	93	0.96	-
Os01G53840	-	712	pfam_seed_LysM	-	43	2.5e-07	23.5	0	1	1	4.5e-07	4.7e-07	22.7	0	6	39	182	216	180	220	0.93	-
AT3G01840	-	654	pfam_seed_LysM	-	43	3.1e-07	23.2	0	1	1	3e-05	3.2e-05	16.8	0	6	31	182	207	177	213	0.85	-
Prupe.1G247900	-	618	pfam_seed_LysM	-	43	3.1e-07	23.2	0.4	1	1	0.00026	0.00028	13.8	0	1	43	162	207	162	207	0.91	-
Solyc03g121050	-	706	pfam_seed_LysM	-	43	8.9e-07	21.8	0	1	1	1.7e-06	1.8e-06	20.8	0	4	33	173	202	170	208	0.9	-
Bradi2g49400	-	675	pfam_seed_LysM	-	43	3.4e-06	19.9	0	1	1	6.7e-06	7.1e-06	18.9	0	6	39	172	206	170	210	0.93	-
Solyc06g069610	-	616	pfam_seed_LysM	-	43	3.5e-06	19.9	0.1	1	1	1.4e-05	1.5e-05	17.8	0	1	43	167	211	167	211	0.91	-
Lj2g3v1415410	-	620	pfam_seed_LysM	-	43	5e-06	19.4	0.2	1	1	2.1e-05	2.2e-05	17.3	0	1	43	168	213	168	213	0.92	-
Medtr5g033490	-	613	pfam_seed_LysM	-	43	5.5e-06	19.3	0.4	1	1	2.4e-05	2.6e-05	17.1	0.1	1	43	159	204	159	204	0.93	-
